# PARP10 condensation inhibits viral infection via targeting NAD^+^ homeostasis

**DOI:** 10.64898/2025.12.22.696120

**Authors:** Xiaoxin Chen, Qi Xu, Yi Liu, Zhenshuo Zhu, Ziqiu Wang, Yun Zhang, Qi Chen, Le Tian, Zhiying Yao, Zhubing Shi, Peiguo Yang

## Abstract

ADP-ribosylation is a critical post-translational modification mediated by diphtheria toxin-like ADP-ribosyltransferases (ARTDs). The human ARTD family comprises 17 members that catalyze either poly- or mono-ADP-ribosylation. However, the functions and regulatory mechanisms of many ARTD proteins remain poorly understood. Here, we uncover an antiviral role for PARP10 through its ability to form biomolecular condensates. Viral infection triggers PARP10 condensation, a process driven by multivalent homotypic interactions among the structured domains. We show that mono-ADP-ribosylation of PARP10 suppresses its condensation, serving as a negative feedback mechanism that regulates condensate dynamics and protein stability. PARP10 condensates exhibit enhanced enzymatic activity, leading to decreased NAD^+^ levels and disruption of NAD^+^ homeostasis, ultimately inhibiting viral replication. Our findings establish PARP10 condensation as a novel mechanism for ARTD enzyme compartmentalization, with significant implications for innate immunity and host defense.
