## Supplementary table1 for "PARP10 condensation inhibits viral infection via targeting NAD^+^ homeostasis"

### Sheet: Sheet1
Supplementary Table 1 | Cryo-EM data collection and processing
Data collection and processing
Magnification	130,000×
Voltage (kV)	300
Electron exposure (e–/Å2)	50
Defocus range (μm)	-1.5 – -2.0
Pixel size (Å)	0.92
Symmetry imposed	C1
Final particle images (no.)	161330
Map resolution (Å)	3.64 / 6.65
FSC threshold	0.143 / 0.5
