## Supplementary table2 for "PARP10 condensation inhibits viral infection via targeting NAD^+^ homeostasis"

### Sheet: Sheet1
Supplementary Table 2 Primers used for RT-qPCR in this study
Primers for RT-qPCR	Sequence (5’-3’)
VSV-RT-F	ACGGCGTACTTCCAGATGG
VSV-RT-R	CTCGGTTCAAGATCCAGGT
SFV-RT-F	ACCAGTCTCGCAAAGTGGAG
SFV-RT-R	TTCGATCACGGTAGGGGAGT
Mouse-Parp10-RT-F	GACACCCCGTGCAGACTTG
Mouse-Parp10-RT-R	CCACCACACGTACTGCTCG
Mouse-Ifna1-RT-F	TGCATGGAATACAACCCTCCTA
Mouse-Ifna1-RT-R	CAGACTTCTGCTCTGACCACCTC
Mouse-Ifnb1-RT-F	AAAGATCAACCTCACCTACAGGG
Mouse-Ifnb1-RT-R	CAACAATAGTCTCATTCCACCCAG
Mouse-Actb-RT-F	GGCTGTATTCCCCTCCATCG
Mouse-Actb-RT-R	CCAGTTGGTAACAATGCCATGT
Human-IFNB1-RT-F	GCTTGGATTCCTACAAAGAAGCA
Human-IFNB1-RT-R	ATAGATGGTCAATGCGGCGTC
Human-CCL5-RT-F	CTCGCTGTCATCCTCATTGC
Human-CCL5-RT-R	TACTCCTTGATGTGGGCACG
Human-ISG56-RT-F	CCACAAAAAATCACAAGCCATTT
Human-ISG56-RT-R	CAGGGCAAGGAGAACCTTAATATATC
Human-ACTB-RT-F	CATGTACGTTGCTATCCAGGC
Human-ACTB-RT-R	CTCCTTAATGTCACGCACGAT
Hamster-GAPDH-RT-F	TGCCCAGAACATCATCCCTG
Hamster-GAPDH-RT-R	CAACCTGGTCCTCGGTGTAG
